# A Non-Canonical Function of Arabidopsis ERECTA Proteins in Gibberellin Signaling

**DOI:** 10.1101/2021.12.02.470991

**Authors:** Elzbieta Sarnowska, Szymon Kubala, Pawel Cwiek, Sebastian Sacharowski, Paulina Oksinska, Jaroslaw Steciuk, Magdalena Zaborowska, Jakub M. Szurmak, Roman Dubianski, Anna Maassen, Malgorzata Stachowiak, Bruno Huettel, Monika Ciesla, Klaudia Kogut, Anna T. Rolicka, Saleh Alseekh, Ernest Bucior, Rainer Franzen, Anna Klepacz, Malgorzata A. Domagalska, Samija Amar, Janusz A. Siedlecki, Alisdair R. Fernie, Seth J. Davis, Tomasz J. Sarnowski

**Affiliations:** Maria Sklodowska-Curie National Research Institute of Oncology, Roentgena 5, Warsaw, Poland; Institute of Biochemistry and Biophysics Polish Academy of Sciences, Pawinskiego 5A Warsaw, Poland; Max Planck Genome Centre Cologne, D-50820 Cologne, Germany; Faculty of Biology, University of Warsaw, Warsaw, Poland; Max Planck Institute of Molecular Plant Physiology, 14476 Potsdam-Golm, Germany; Center for Plant Systems Biology and Biotechnology, 4000 Plovdiv, Bulgaria; Max-Planck Institute for Plant Breeding Research; D-50829 Cologne, Germany; State Key Laboratory of Crop Stress Biology, School of Life Sciences, Henan University, 13 Kaifeng 475004, China; Department of Biology, University of York, York YO10 5DD, UK

**Keywords:** Arabidopsis, ERECTA, ERECTA-LIKE1, ERECTA-LIKE2, LRR-RLK, SWI/SNF, SWI3B, HER2, Chromatin

## Abstract

The Arabidopsis ERECTA family (ERf) of leucine-rich repeat receptor-like kinases (LRR-RLKs), comprising ERECTA (ER), ERECTA-LIKE 1 (ERL1) and ERECTA-LIKE 2 (ERL2), control epidermal patterning, inflorescence architecture, stomata development, and hormonal signaling. Here we show that the *er/erl1/erl2* triple mutant exhibits impaired gibberellin (GA) biosynthesis and perception alongside broad transcriptional changes. ERf proteins interact in the nucleus, *via* kinase domains, with the SWI3B subunit of the SWI/SNF chromatin remodeling complex (CRCs). The *er/erl1/erl2* triple mutant exhibits reduced SWI3B protein level and affected nucleosomal chromatin structure. The ER kinase phosphorylates SWI3B *in vitro*, and the inactivation of all ERf proteins leads to the decreased phosphorylation of SWI3B protein *in vivo*. Correlation between DELLA overaccumulation and SWI3B proteasomal degradation together with the physical interaction of SWI3B with DELLA proteins explain the lack of RGA accumulation in the GA- and SWI3B-deficient *erf* mutant plants. Co-localization of ER and SWI3B on *GID1* (*GIBBERELLIN INSENSITIVE DWARF 1*) DELLA target gene promoter regions and abolished SWI3B binding to *GID1* promoters in *er/erl1/erl2* plants supports the conclusion that ERf-SWI/SNF CRC interaction is important for transcriptional control of GA receptors. Thus, the involvement of ERf proteins in transcriptional control of gene expression, and observed similar features for human HER2 (Epidermal Growth Family Receptor-member), indicate an exciting target for further studies of evolutionarily conserved non-canonical functions of eukaryotic membrane receptors.

**ONE SENTENCE SUMMARY:** ERECTA leucine-rich receptor-like kinase and SWI3B subunit of SWI/SNF chromatin remodeling complex cooperate in direct transcriptional control of *GID1* genes in Arabidopsis.
