## Supplemental data set 3 for "A Non-Canonical Function of Arabidopsis ERECTA Proteins in Gibberellin Signaling"

### Sheet: Arkusz1
Gene name	Primer name	Primer sequence	Reference
qRT-PCR
	PP2A qLP	TATCGGATGACGATTCTTCGTGCAG	Bai et al., 2012
	PP2A qRP	GCTTGGTCGACTATCGGAATGAGAG
	UBQ qLP	CCAGAAGGAATCGACGCTTCATCTC	Sarnowska et al., 2013
	UBQ qRP	GAGAAGGATCGATCTACCGCTACAACAG
	GID1A-F	gatgtcttgattgatcgcaggat	AtRTPrimer
	GID1A-R	aggaggttgctcttgatctgca	AtRTPrimer
	GID1B-F	cgagagaccacttcggttatc	AtRTPrimer
	GID1B-R	ctagtacgcaaacaaagtaccattc	AtRTPrimer
	GID1C-F	aagcaggaagaagaacagtgtagtc	AtRTPrimer
	GID1C-R	agtcaaaagctaacgctagaaagc	AtRTPrimer
	Rt-AtKAO1-F	tcgcaggttgtcgatgagacacttc	AtRTPrimer
	RT-AtKAO1-R	tcagggtcgatgtggacatccctaa	AtRTPrimer
	RT-AtKO/GA3-F	gcccacgaggatacgcaaatcg	AtRTPrimer
	RT-AtKO/GA3-R	gccattgtcttgtgaagatctgacg	AtRTPrimer
	GA3ox1-F	gcttaagtctgctcggtcgg	AtRTPrimer
	GA3ox1-R	agtgcgatacgagcgacg	AtRTPrimer
	GA20ox1-F	ggcatcagcgaggagcttatt	AtRTPrimer
	GA20ox1-R	ctgcttgcgtagccaacact	AtRTPrimer
	GA20ox3- F	cgatggatacgaagatttcgggaag	Sarnowska et al., 2013
	GA20ox3- R	tcaaccggaatattgaatcgctgtc
	GA3ox2-F	ttggctctcccctccacgattt	Sarnowska et al., 2013
	GA3ox2-R	cccagtgaacctaatgcgaaccac
MUTANT LINE IDENTIFICATION
	er-105 F	TTCTTCATGGAGACTTGAAAGC
	er-105 R	TGAGTTTATTCTGTGCCAAGTCC
	swi3b-3 F	TGCCAAGAGAAACTGCAATG
	swi3b-3 R	CACGCATGTTGAAGACTTATACAAA
CHROMATIN IMMUNOPRECIPITATION
	TA3 qLP	CGAAGACAGTTCCGCTTACC	Pastore et al., 2011
	TA3 qRP	GCTTGTTCCGATTGTTCGAT
	GID1a +20 LP	GCAGGAGATTTTCCTTTTCCCA
	GID1a +20 RP	TAACTTCATCGCTCGCAGCC
	GID1a -130 LP	TTATCCTCCACCTCTTGGCG
	GID1a -130 RP	AGTCGAGAAGTGAAAGCTCGAA
	GID1b -150 LP	CATGACACCGTGGCCTTCT
	GID1b -150 RP	TGGTGACTAATTTGGCCCCTC
	GID1b -350 LP	AGTGATCCAATTAAACGTGAGAAAA
	GID1b -350 RP	CTAATGGGCACGCCAGTTCT
	GID1c -50 LP	TAGTCGCGTTGGACTTGCAT
	GID1c -50 RP	ACCTGCTTTTAAACGTCAGATCA
	GID1c -800 LP	GGCCAAACTATTCAAGAAGCCA
	GID1c -800 RP	GGATGATCTCGCTCGTCCAT
CLONING AND RECOMBINEERING
SWI3B	Swi3bgk5’	TCTTCCACACCAGAAAAGCCCGGAAAACTGAAGATAGAATAGAGTGTcctgttgacaattaatcatcggca
SWI3B	Swi3bgk3’	TAACCAGACAAGAATCAAATAAGAAATAACAGTTTCAAATTAAGTGCGTTtcagcactgtcctgctcctt
SWI3B	Swi3bTAG5'	TCTTCCACACCAGAAAAGCCCGGAAAACTGAAGATAGAATAGAGTGTGGTCATGATGATCATCACCATGGTC
SWI3B	Swi3bTAG3’	TAACCAGACAAGAATCAAATAAGAAATAACAGTTTCAAATTAAGTGCGTTTCAAGCATAATCTGGAACATCGTATGG
SWI3B	FLANK1B EcoRI 5’	ggggtgttgGAATTCgtatacatgggttggtgaatctcggg
SWI3B	FLANK1B SalI 3’	gggaagaggGTCGACcagggtctctgacagtgccgtg
SWI3B	FLANK2B SalI/HpaI/SmaI 5’	ggggtgttgGTCGACGTTACCCGGGccttctacacctgcttcccttctatttg
SWI3B	FLANK2B BamHI 3’	gggaagaggGGATCCgtgcggaatctgtcccagtgacc
KDER	ERKD forward	GGGGACAAGTTTGTACAAAAAAGCAGGCTAG CTAAGTGAGAAGTATATCA
KDER	ERKD reverse	GGGGACCACTTTGTACAAGAAAGCTGGGTGCGATAGCATAAAACTGCC
MNAse qPCR
	-73 LP gypsy	TACACATTCCTCAGCCGTTG
	-73 RP gypsy	CCTATCTCCCAGCTAGCAACC
	PRE1 -421 LP	GTCTCGAGGGCTTCGATTTG
	PRE1 -421 RP	TGCTATTGTCAGATTTCGTCAAGT
	PRE1 -841 LP	TCTTGACCTTCATCAACCCCA
	PRE1 -841 RP	AAATGGAGGAAACGAAAAGTTCCC
	PRE1 -872 LP	AATTGCAGATGAAGGGCCAC
	PRE1 -872 RP	AAGTTCCCAAAGATGGGGTTGA
	GID1a -1090 LP	ACTGTTTTTCCTAGTTGACTAATTTTC
	GID1a -1090 RP	AAAGCAGTGTCGGTAAAACG
	GID1a -970 LP	ACGAGCGAGATCGTGACACT
	GID1a -970 RP	TGCCTACTCTAGCTCTGTCTCTCTC
	GID1a -880 LP	GACATTCCAGCATCCAATCG
	GID1a -880 RP	ACATGCATACTAAACAAGAATTAGTGA
	GID1a -830 LP	TCACTAATTCTTGTTTAGTATGCATGT
	GID1a -830 RP	GCATGGTCCTTAATAATTGTATCAAA
	GID1a -730 LP	GCTTGACACACTTCTTTCAGTCC
	GID1a -730 RP	TGAGTTACGTAGAACGGTAGAATCAC
	GID1b -196 LP	TTGTCCTTACCATAACTTTCTTTT
	GID1b -196 RP	TCTATCAAAAAGATCATTCATCA
	GID1b -156 LP	CATTAGATGATGAATGATCTTTTTGA
	GID1b -156 RP	TCCATGTGATATGAAACGAATTTT
	GID1b -136 LP	TCACATGGAACCAATTGACA
	GID1b -136 RP	TTGTGATGTATTCTTCTTTCAATGC
	GID1b -76 LP	CACAAAATGCTAAAGATTTAGATGGA
	GID1b -76 RP	TCCTTTTTCTTTTAGTTTTGTTCTC
	FBP1chF1L	CCACATTCCGTGTCTTCCTT
	FBP1chF1R	CACCTGCTGTGCTGAACACT
	FBP1chF3L	CGGGGACTCTGTGTCTCCTA
	FBP1chF3R	TAACTTGCTCAATGCCACCA
	BRCA1-5L	CGGCTGGTATGTATGAGAGGA
	BRCA1-5R	GGGAGGGAGAACTTAAGAACTGG​
	SATach1L	TCATTCCCACAAACTGCGTTG
	SATach1F	TCCAACGAAGGCCACAAGA
		Literature
		Bai, M.Y., Shang, J.X., Oh, E., Fan, M., Bai, Y., Zentella, R., Sun, T.P. and Wang, Z.Y. (2012). Brassinosteroid, gibberellin and phytochrome impinge on a common transcription module in Arabidopsis. Nat Cell Biol. 14: 810-817.
		Han, S. and Kim, D. (2006). AtRTPrimer: database for Arabidopsis genome-wide homogeneous and specific RT-PCR primer-pairs. BMC Bioinformatics 7: 179.
		Pastore J.J., Limpuangthip A., Yamaguchi N., Wu M.F., Sang Y., Han S.K., Malaspina L., Chavdaroff N., Yamaguchi A. and Wagner D. (2011). LATE MERISTEM IDENTITY2 acts together with LEAFY to activate APETALA1. Development 138: 3189-3198.
		Sarnowska, E.A., Rolicka, A.T., Bucior, E., Cwiek, P., Tohge, T., Fernie, A.R., Jikumaru, Y., Kamiya, Y., Franzen, R., Schmelzer, E., et al. (2013). DELLA-interacting SWI3C core subunit of SWI/SNF chromatin remodeling complex modulates gibberellin responses and hormonal crosstalk in Arabidopsis. Plant Physiol. 163: 305–317.
